# Enhanced γ-globin reactivation and sickle cell correction through a repressor-to-activator motif switch in the *HBG1/2* promoters

**DOI:** 10.64898/2026.04.07.716887

**Authors:** Anne Chalumeau, Panagiotis Antoniou, Maria Bou Dames, Mike Firth, Martin Peterka, Marcello Maresca, Mégane Brusson, Annarita Miccio

## Abstract

Sickle cell disease (SCD) is caused by the production of an abnormal adult hemoglobin that generates sickle-shaped red blood cells (RBCs). Transplantation of autologous genetically corrected hematopoietic stem/progenitor cells (HSPCs) represents a promising therapy. Persistent fetal hemoglobin expression improves SCD.

Here, we engineered the fetal *HBG1/2* promoters by replacing the BCL11A repressor binding site (BS) with a TAL1:GATA1 motif recognized by transcriptional activators.

We exploited the prime editing nuclease (PEn) that efficiently installed the TAL1:GATA1 motif in K562 cells, outperforming the original PE. Non-homologous end joining (NHEJ) and/or alternative-end joining (alt-EJ) pathway inhibition enhanced precise editing. However, this strategy was poorly efficient in patients’ HSPCs.

Alternatively, we used CRISPR/Cas9 nuclease to either disrupt the BCL11A BS via NHEJ and/or alt-EJ or to replace it with the TAL1:GATA1 motif via homology-directed repair (HDR) using a donor ssODN template. NHEJ and alt-EJ inhibition improved product purity, reducing InDels and achieving superior precise editing efficiency compared to PEn in K562 and HSPCs. HDR-edited HSPCs preserved clonogenic capacity and differentiated into RBCs showing elevated *HBG* expression and correction of the sickling phenotype.

These results demonstrate that replacing the BCL11A BS with a TAL1:GATA1 motif is a potent strategy for reactivating *HBG1/2* to treat SCD.
