## supplemental tables for "Enhanced γ-globin reactivation and sickle cell correction through a repressor-to-activator motif switch in the *HBG1/2* promoters"

### Sheet: Table S1
Table S1: List of pegRNAs and springRNAs sequences used in the study
Name	spacer 5'-3'	scaffold 5'-3'	RTT 5'-3'	PBS 5'-3'	total length	Length
pegRNA-109	GTTTGCCTTGTCAAGGCTAT	GTTTTAGAGCTAGAAATAGCAAGTTAAAATAAGGCTAGTCCGTTATCAACTTGAAAAAGTGGCACCGAGTCGGTGC	ACTCCACCCATGGGTTGGCCAGCCTTGCCTCTGCTGGGGACCCGATAA	GCCTTGACAAGGC	GTTTGCCTTGTCAAGGCTATGTTTTAGAGCTAGAAATAGCAAGTTAAAATAAGGCTAGTCCGTTATCAACTTGAAAAAGTGGCACCGAGTCGGTGCACTCCACCCATGGGTTGGCCAGCCTTGCCTCTGCTGGGGACCCGATAAGCCTTGACAAGGC	157
pegRNA-115	CTTGTCAAGGCTATTGGTCA	GTTTTAGAGCTAGAAATAGCAAGTTAAAATAAGGCTAGTCCGTTATCAACTTGAAAAAGTGGCACCGAGTCGGTGC	ACTCCACCCATGGGTTGGCCAGCCTTGCCTCTGCTGGGGACCCGATAA	CCAATAGCCTTGA	CTTGTCAAGGCTATTGGTCAGTTTTAGAGCTAGAAATAGCAAGTTAAAATAAGGCTAGTCCGTTATCAACTTGAAAAAGTGGCACCGAGTCGGTGCACTCCACCCATGGGTTGGCCAGCCTTGCCTCTGCTGGGGACCCGATAACCAATAGCCTTGA	157
pegRNA-195	GCATTGAGATAGTGTGGGGA	GTTTTAGAGCTAGAAATAGCAAGTTAAAATAAGGCTAGTCCGTTATCAACTTGAAAAAGTGGCACCGAGTCGGTGC	TATAAAAAAAATTAAGCAGCAGTATCCTCTTGGGGGCTGCTGGGGACCCGATAA	CCACACTATCTCAATG	GCATTGAGATAGTGTGGGGAGTTTTAGAGCTAGAAATAGCAAGTTAAAATAAGGCTAGTCCGTTATCAACTTGAAAAAGTGGCACCGAGTCGGTGCTATAAAAAAAATTAAGCAGCAGTATCCTCTTGGGGGCTGCTGGGGACCCGATAACCACACTATCTCAATG	166
pegRNA-201	GTATCCTCTTGGGGGCCCCT	GTTTTAGAGCTAGAAATAGCAAGTTAAAATAAGGCTAGTCCGTTATCAACTTGAAAAAGTGGCACCGAGTCGGTGC	TTCAGACAGATATTTGCATTGAGATAGTGTTTATCGGGTCCCCAGCAG	GGCCCCCAAGAGG	GTATCCTCTTGGGGGCCCCTGTTTTAGAGCTAGAAATAGCAAGTTAAAATAAGGCTAGTCCGTTATCAACTTGAAAAAGTGGCACCGAGTCGGTGCTTCAGACAGATATTTGCATTGAGATAGTGTTTATCGGGTCCCCAGCAGGGCCCCCAAGAGG	157
pegRNA-209	AAGCAGCAGTATCCTCTTGG	GTTTTAGAGCTAGAAATAGCAAGTTAAAATAAGGCTAGTCCGTTATCAACTTGAAAAAGTGGCACCGAGTCGGTGC	TTCAGACAGATATTTGCATTGAGATAGTGTTTATCGGGTCCCCAGCAG	AGAGGATACTGCT	AAGCAGCAGTATCCTCTTGGGTTTTAGAGCTAGAAATAGCAAGTTAAAATAAGGCTAGTCCGTTATCAACTTGAAAAAGTGGCACCGAGTCGGTGCTTCAGACAGATATTTGCATTGAGATAGTGTTTATCGGGTCCCCAGCAGAGAGGATACTGCT	157
pegRNA-115 (S)	CTTGTCAAGGCTATTGGTCA	GTTTTAGAGCTAGAAATAGCAAGTTAAAATAAGGCTAGTCCGTTATCAACTTGAAAAAGTGGCACCGAGTCGGTGC	CCATGGGTTGGCCAGCCTTGCCTCTGCTGGGGACCCGATAA	CCAATAGCCTTGA	CTTGTCAAGGCTATTGGTCAGTTTTAGAGCTAGAAATAGCAAGTTAAAATAAGGCTAGTCCGTTATCAACTTGAAAAAGTGGCACCGAGTCGGTGCCCATGGGTTGGCCAGCCTTGCCTCTGCTGGGGACCCGATAACCAATAGCCTTGA	150
pegRNA-195 (S)	GCATTGAGATAGTGTGGGGA	GTTTTAGAGCTAGAAATAGCAAGTTAAAATAAGGCTAGTCCGTTATCAACTTGAAAAAGTGGCACCGAGTCGGTGC	CAGCAGTATCCTCTTGGGGGCTGCTGGGGACCCGATAA	CCACACTATCTCAATG	GCATTGAGATAGTGTGGGGAGTTTTAGAGCTAGAAATAGCAAGTTAAAATAAGGCTAGTCCGTTATCAACTTGAAAAAGTGGCACCGAGTCGGTGCCAGCAGTATCCTCTTGGGGGCTGCTGGGGACCCGATAACCACACTATCTCAATG	150
springRNA-115	CTTGTCAAGGCTATTGGTCA	GTTTTAGAGCTAGAAATAGCAAGTTAAAATAAGGCTAGTCCGTTATCAACTTGAAAAAGTGGCACCGAGTCGGTGC	CTGCTGGGGACCCGATAA	CCAATAGCCTTGA	CTTGTCAAGGCTATTGGTCAGTTTTAGAGCTAGAAATAGCAAGTTAAAATAAGGCTAGTCCGTTATCAACTTGAAAAAGTGGCACCGAGTCGGTGCCTGCTGGGGACCCGATAACCAATAGCCTTGA	127
springRNA-195	GCATTGAGATAGTGTGGGGA	GTTTTAGAGCTAGAAATAGCAAGTTAAAATAAGGCTAGTCCGTTATCAACTTGAAAAAGTGGCACCGAGTCGGTGC	CTGCTGGGGACCCGATAA	CCACACTATCTCAATG	GCATTGAGATAGTGTGGGGAGTTTTAGAGCTAGAAATAGCAAGTTAAAATAAGGCTAGTCCGTTATCAACTTGAAAAAGTGGCACCGAGTCGGTGCCTGCTGGGGACCCGATAACCACACTATCTCAATG	130
springRNA-201	GTATCCTCTTGGGGGCCCCT	GTTTTAGAGCTAGAAATAGCAAGTTAAAATAAGGCTAGTCCGTTATCAACTTGAAAAAGTGGCACCGAGTCGGTGC	TTATCGGGTCCCCAGCAG	GGCCCCCAAGAGG	GTATCCTCTTGGGGGCCCCTGTTTTAGAGCTAGAAATAGCAAGTTAAAATAAGGCTAGTCCGTTATCAACTTGAAAAAGTGGCACCGAGTCGGTGCTTATCGGGTCCCCAGCAGGGCCCCCAAGAGG	127

### Sheet: Table S2
Table S2: List of ssODNs sequences targeting the -115 region of the HBG promoters
ssODNs name	spacer 5'-3'
sg115_D1+	CCCTGGCTAAACTCCACCCATGGGTTGGCCAGCCTTGCCTCTGCTGGGGACCCGATAACCAATAGCCTTGACAAGGCAAACTTGACCAATAGTCTTA
sg115_D1-	TAAGACTATTGGTCAAGTTTGCCTTGTCAAGGCTATTGGTTATCGGGTCCCCAGCAGAGGCAAGGCTGGCCAACCCATGGGTGGAGTTTAGCCAGGG
sg115_D2+	CTGAAACGGTCCCTGGCTAAACTCCACCCATGGGTTGGCCAGCCTTGCCTCTGCTGGGGACCCGATAACCAATAGCCTTGACAAGGCAAACTTGACCAATAGTCTTAGAGTATCCAG
sg115_D2-	CTGGATACTCTAAGACTATTGGTCAAGTTTGCCTTGTCAAGGCTATTGGTTATCGGGTCCCCAGCAGAGGCAAGGCTGGCCAACCCATGGGTGGAGTTTAGCCAGGGACCGTTTCAG
sg115_D3+	AAATATCTGTCTGAAACGGTCCCTGGCTAAACTCCACCCATGGGTTGGCCAGCCTTGCCTCTGCTGGGGACCCGATAACCAATAGCCTTGACAAGGCAAACTTGACCAATAGTCTTAGAGTATCCAGTGAGGCCAGG
sg115_D3-	CCTGGCCTCACTGGATACTCTAAGACTATTGGTCAAGTTTGCCTTGTCAAGGCTATTGGTTATCGGGTCCCCAGCAGAGGCAAGGCTGGCCAACCCATGGGTGGAGTTTAGCCAGGGACCGTTTCAGACAGATATTT
sg115_D4+	AAATATCTGTCTGAAACGGTCCCTGGCTAAACTCCACCCATGGGTTGGCCAGCCTTGCCTCTGCTGGGGACCCGATAACCAATAGCCTTGACAAGGCAAACTTGACCAATAGTCTTAGAGTATCCAGTGAGGCCAGGGGCCGGCGGCTGGCTAGGGATGAAGAATAAAAGGAAGCACCCTTCAGCAG
sg115_D4-	CTGCTGAAGGGTGCTTCCTTTTATTCTTCATCCCTAGCCAGCCGCCGGCCCCTGGCCTCACTGGATACTCTAAGACTATTGGTCAAGTTTGCCTTGTCAAGGCTATTGGTTATCGGGTCCCCAGCAGAGGCAAGGCTGGCCAACCCATGGGTGGAGTTTAGCCAGGGACCGTTTCAGACAGATATTT
sg115_D5+	TTAAGCAGCAGTATCCTCTTGGGGGCCCCTTCCCCACACTATCTCAATGCAAATATCTGTCTGAAACGGTCCCTGGCTAAACTCCACCCATGGGTTGGCCAGCCTTGCCTCTGCTGGGGACCCGATAACCAATAGCCTTGACAAGGCAAACTTGACCAATAGTCTTAGAGTATCCAGTGAGGCCAGG
sg115_D5-	CCTGGCCTCACTGGATACTCTAAGACTATTGGTCAAGTTTGCCTTGTCAAGGCTATTGGTTATCGGGTCCCCAGCAGAGGCAAGGCTGGCCAACCCATGGGTGGAGTTTAGCCAGGGACCGTTTCAGACAGATATTTGCATTGAGATAGTGTGGGGAAGGGGCCCCCAAGAGGATACTGCTGCTTAA

### Sheet: Table S3
Table S3: List of primers used for on- and off-target analysis by deep sequencing
Deep sequencing for PEn experiments
Analysis	Amplified region	F/R	N.	Sequence (5’ to 3’)
On-target	chr11_5271202/5276126	F	1	TCGTCGGCAGCGTCAGATGTGTATAAGAGACAGAAGCGGAATGACTGAATCGGAACAAGG
			2	TCGTCGGCAGCGTCAGATGTGTATAAGAGACAGCGTTGGAATGACTGAATCGGAACAAGG
			3	TCGTCGGCAGCGTCAGATGTGTATAAGAGACAGGTCAGGAATGACTGAATCGGAACAAGG
			4	TCGTCGGCAGCGTCAGATGTGTATAAGAGACAGACAGGGAATGACTGAATCGGAACAAGG
			5	TCGTCGGCAGCGTCAGATGTGTATAAGAGACAGCAGTGGAATGACTGAATCGGAACAAGG
			6	TCGTCGGCAGCGTCAGATGTGTATAAGAGACAGTGTCGGAATGACTGAATCGGAACAAGG
		R	1	GTCTCGTGGGCTCGGAGATGTGTATAAGAGACAGAGCAGCACTGGCCTCACTGGATACTCT
			2	GTCTCGTGGGCTCGGAGATGTGTATAAGAGACAGCCTTGCACTGGCCTCACTGGATACTCT
			3	GTCTCGTGGGCTCGGAGATGTGTATAAGAGACAGGAACGCACTGGCCTCACTGGATACTCT
			4	GTCTCGTGGGCTCGGAGATGTGTATAAGAGACAGTTGGGCACTGGCCTCACTGGATACTCT
			5	GTCTCGTGGGCTCGGAGATGTGTATAAGAGACAGACAGGCACTGGCCTCACTGGATACTCT
			6	GTCTCGTGGGCTCGGAGATGTGTATAAGAGACAGCAGTGCACTGGCCTCACTGGATACTCT
			7	GTCTCGTGGGCTCGGAGATGTGTATAAGAGACAGCTACGCACTGGCCTCACTGGATACTCT
			8	GTCTCGTGGGCTCGGAGATGTGTATAAGAGACAGGATGGCACTGGCCTCACTGGATACTCT
			9	GTCTCGTGGGCTCGGAGATGTGTATAAGAGACAGGGATGCACTGGCCTCACTGGATACTCT
			10	GTCTCGTGGGCTCGGAGATGTGTATAAGAGACAGTGTCGCACTGGCCTCACTGGATACTCT
Off-target	chr2_176540234	F	1	ATTGGGGGAGACAGACCCATG
		R	2	CATTTTTATCCAGCTTGGCAGGGG
F, forward primers; R, reverse primers

### Sheet: Table S4
Table S4: Crispresso2 analysis
Crispresso 2 analysis
Target	-115
prime_editing_pegRNA_spacer_seq	CTTGTCAAGGCTATTGGTCA
amplicon_seq	CTGGCCTCACTGGATACTCTAAGACTATTGGTCAAGTTTGCCTTGTCAAGGCTATTGGTCAAGGCAAGGCTGGCCAACCCATGGGTGGAGTTTAGCCAGGGACCGTTTCAGACAGATATTTGCATTGAGATAGTGTGGGGAAGGGGCCCCCAAGAGGATACTGCTGCTTAATTTTTTTTATAGCCTTTGCCTTGTTCCGATTCAGTCATTCC
prime_editing_pegRNA_extension_seq	ACTCCACCCATGGGTTGGCCAGCCTTGCCTCTGCTGGGGACCCGATAACCAATAGCCTTGA
prime_editing_pegRNA_extension_quantification_window_size	48
prime_editing_pegRNA_scaffold_min_match_length	1
min_bp_quality_or_N	0
plot_window_size	40
ignore_substitutions:	TRUE
prime_editing_pegRNA_scaffold_seq	GTTTTAGAGCTAGAAATAGCAAGTTAAAATAAGGCTAGTCCGTTATCAACTTGAAAAAGTGGCACCGAGTCGGTGC
prime_editing_override_prime_edited_ref_seq	CTGGCCTCACTGGATACTCTAAGACTATTGGTCAAGTTTGCCTTGTCAAGGCTATTGGTTATCGGGTCCCCAGCAGAGGCAAGGCTGGCCAACCCATGGGTGGAGTTTAGCCAGGGACCGTTTCAGACAGATATTTGCATTGAGATAGTGTGGGGAAGGGGCCCCCAAGAGGATACTGCTGCTTAATTTTTTTTATAGCCTTTGCCTTGTTCCGATTCAGTCATTCC
Crispresso 2 analysis
Target	-195
prime_editing_pegRNA_spacer_seq	GCATTGAGATAGTGTGGGGA
amplicon_seq	CTGGCCTCACTGGATACTCTAAGACTATTGGTCAAGTTTGCCTTGTCAAGGCTATTGGTCAAGGCAAGGCTGGCCAACCCATGGGTGGAGTTTAGCCAGGGACCGTTTCAGACAGATATTTGCATTGAGATAGTGTGGGGAAGGGGCCCCCAAGAGGATACTGCTGCTTAATTTTTTTTATAGCCTTTGCCTTGTTCCGATTCAGTCATTCC
prime_editing_pegRNA_extension_seq	CTGCTGGGGACCCGATAACCACACTATCTCAATG
prime_editing_pegRNA_extension_quantification_window_size	18
prime_editing_pegRNA_scaffold_min_match_length	1
min_bp_quality_or_N	0
plot_window_size	40
ignore_substitutions:	TRUE
prime_editing_pegRNA_scaffold_seq	GTTTTAGAGCTAGAAATAGCAAGTTAAAATAAGGCTAGTCCGTTATCAACTTGAAAAAGTGGCACCGAGTCGGTGC
prime_editing_override_prime_edited_ref_seq	CTGGCCTCACTGGATACTCTAAGACTATTGGTCAAGTTTGCCTTGTCAAGGCTATTGGTCAAGGCAAGGCTGGCCAACCCATGGGTGGAGTTTAGCCAGGGACCGTTTCAGACAGATATTTGCATTGAGATAGTGTGGTTATCGGGTCCCCAGCAGCCCCCAAGAGGATACTGCTGCTTAATTTTTTTTATAGCCTTTGCCTTGTTCCGATTCAGTCATTCC

### Sheet: Table S5
Table S5: List of primers used for RT-qPCR analysis
Sanger sequencing
Amplified region	F/R	Sequence (5' to 3')
HBA	F	CGGTCAACTTCAAGCTCCTAA
	R	ACAGAAGCCAGGAACTTGTC
HBB	F	GCAAGGTGAACGTGGATGAAGT
	R	TAACAGCATCAGGAGTGGACAGA
HBG1 + HBG2	F	CCTGTCCTCTGCCTCTGCC
	R	GGATTGCCAAAACGGTCAC

### Sheet: Table S6
Table S6: Primers and probe used for the 4.9-kb deletion ddPCR analysis
ddPCR analysis
	F/R	Sequence (5' to 3')	Flurophore
primers	F	AAAGAGAGGTGGAAATGAGG
	R	CCACTTTGACTGAGCCAATA
HBG1	probe	CCAGTAGAAAGAACTTTCATCTTTCCCTC	FAM
HBG2	probe	CTTTCCCCTATTTTTGTTATTCGTTTTA	VIC
